# Proximity labelling identifies pro-migratory endocytic recycling cargo and machinery of the Rab4 and Rab11 families

**DOI:** 10.1101/2022.05.12.491689

**Authors:** Beverley Wilson, Jakub Gemperle, Craig Lawless, Chloe Flett, Matthew Hartshorn, Eleanor Hinde, Thomas Harrison, Megan Chastney, Sarah Taylor, Jennifer Allen, Patrick Caswell

## Abstract

Endocytic recycling controls the return of internalised cargos to the plasma membrane to coordinate their positioning, availability and downstream signalling. The Rab4 and Rab11 small GTPase families regulate distinct recycling routes, broadly classified as fast recycling from early endosomes (Rab4) and slow recycling from perinuclear recycling endosomes (Rab11), and both routes handle a broad range of overlapping cargos to regulate cell behaviour. We adopted a proximity labelling approach, BioID, to identify and compare the protein complexes recruited by Rab4a, Rab11a and Rab25 (a Rab11 family member implicated in cancer aggressiveness), revealing statistically robust protein-protein interaction networks of both new and well characterised cargos and trafficking machinery in migratory cancer cells. Gene ontological analysis of these interconnected networks revealed that these endocytic recycling pathways are intrinsically connected to cell motility and cell adhesion. Using a knock sideways relocalisation approach we were further able to confirm novel links between Rab11/25 and the ESCPE-1 and retromer multiprotein sorting complexes and identify new endocytic recycling machinery associated with Rab4, Rab11 and Rab25 that regulates cancer cell migration in 3D-matrix.
