## Supplementary Table 3 for "Proximity labelling identifies pro-migratory endocytic recycling cargo and machinery of the Rab4 and Rab11 families"

### Sheet: SAINT BFDR<0.05
Bait Gene	PreyGene	ctrlIntensity	Intensity	AvgIntensity	NumReplicates	SaintScore	FoldChange	BFDR
RAB4A	SCAMP1	.|.|.|.	2.250|2.363|2.147|2.384	2.286	4	1	5.46	0
RAB4A	PGRMC2	.|.|.|.	1.120|1.312|1.460|1.286	1.294	4	0.992	3.092	0
RAB4A	AKAP10	.|.|.|.	3.651|4.246|3.584|3.624	3.776	4	1	9.019	0
RAB4A	SNX2	.|0.676|0.442|0.451	2.109|1.943|1.361|1.314	1.682	4	1	3.281	0
RAB4A	PPP1R37	.|.|.|.	1.860|2.607|2.268|2.073	2.202	4	1	5.259	0
RAB4A	TFRC	.|.|0.397|.	4.760|5.425|6.487|5.944	5.654	4	1	14.236	0
RAB4A	ITGB1	0.345|.|.|.	2.059|2.753|2.140|2.319	2.318	4	1	6.715	0
RAB4A	SLC3A2	0.556|0.292|0.466|0.604	2.677|2.852|2.533|2.691	2.688	4	1	5.814	0
RAB4A	IGF2R	0.645|0.593|0.385|0.336	11.444|15.007|11.517|10.746	12.178	4	1	25.813	0
RAB4A	PTPN1	.|.|.|.	1.481|1.449|1.351|1.277	1.389	4	0.999	3.318	0
RAB4A	RAB4A	0.394|.|.|.	206.805|167.721|221.071|206.534	200.533	4	0.999	508.738	0
RAB4A	RAB6B;RAB6A;RAB39A	.|.|.|.	39.381|56.339|54.445|53.289	50.863	4	1	121.479	0
RAB4A	CHML	.|.|.|.	4.263|4.964|4.040|4.350	4.404	4	1	10.519	0
RAB4A	EPHA2	1.986|2.454|2.563|2.761	6.988|7.459|6.400|8.012	7.215	4	0.997	2.977	0
RAB4A	LRBA	.|.|0.248|0.477	2.308|2.168|2.004|3.854	2.584	4	1	7.513	0
RAB4A	ARHGAP1	.|.|.|.	3.231|3.951|2.995|3.004	3.295	4	1	7.87	0
RAB4A	DSG2	2.435|2.563|3.058|2.510	7.520|8.856|7.102|8.163	7.91	4	0.995	3.007	0
RAB4A	CLINT1	1.801|2.443|2.172|1.876	11.949|13.591|11.290|11.619	12.112	4	1	5.887	0
RAB4A	TRIP11	1.370|1.997|1.575|1.675	4.661|5.374|4.410|4.917	4.84	4	0.999	2.953	0
RAB4A	VAMP3	.|.|.|.	1.954|1.881|1.320|1.404	1.64	4	0.998	3.916	0
RAB4A	GRIPAP1	.|.|.|.	2.164|3.112|2.665|3.180	2.781	4	1	6.641	0
RAB4A	FAM91A1	1.055|1.262|1.154|1.353	6.229|6.834|5.683|7.498	6.561	4	1	5.465	0
RAB4A	VPS8	.|.|.|.	1.743|1.845|1.913|2.292	1.948	4	1	4.653	0
RAB4A	GOLGA5	.|.|.|.	1.522|1.822|1.631|2.130	1.776	4	1	4.242	0
RAB4A	TBC1D5	.|.|.|.	13.646|14.466|10.871|12.582	12.891	4	1	30.788	0
RAB4A	CNDP2	.|.|.|.	1.338|1.347|1.562|1.434	1.42	4	1	3.392	0
RAB4A	ESYT1	0.376|0.668|0.644|0.386	1.683|1.745|2.079|2.112	1.905	4	1	3.81	0
RAB4A	SPRY4	.|.|.|.	2.052|2.349|1.672|1.826	1.975	4	1	4.716	0
RAB4A	SLC38A1	.|.|.|.	1.359|3.270|3.094|2.647	2.592	4	1	6.192	0
RAB4A	SLC6A15	.|.|.|.	1.710|3.317|2.047|1.806	2.22	4	1	5.302	0
RAB4A	GORASP2	.|0.655|0.604|.	1.700|2.158|1.943|2.090	1.973	4	0.998	3.137	0
RAB4A	LNPEP	.|.|.|.	2.939|4.332|2.258|2.411	2.985	4	1	7.129	0
RAB4A	SNX6	.|0.378|0.376|.	1.189|1.190|0.965|1.022	1.092	4	0.992	2.894	0
RAB4A	RABGAP1	.|.|.|.	2.477|3.195|2.587|2.556	2.704	4	1	6.458	0
RAB4A	EGFR	2.388|2.809|2.823|2.878	6.987|8.422|6.865|7.266	7.385	4	0.863	2.718	0.003
RAB4A	TPD52L2	0.657|.|.|0.624	1.545|1.926|1.764|1.601	1.709	4	0.839	2.67	0.004
RAB4A	SNX1	0.822|1.531|1.023|0.737	4.287|5.089|3.087|3.958	4.105	4	0.796	4.159	0.007
RAB4A	AP1B1	.|.|.|.	1.046|1.315|0.997|1.127	1.121	4	0.794	2.678	0.01
RAB4A	ARFIP1	.|.|.|.	1.243|1.378|1.282|1.433	1.334	4	0.783	3.186	0.012
RAB4A	APPL2	.|.|.|.	1.204|1.613|0.517|1.115	1.112	4	0.749	2.657	0.022
RAB4A	ACBD3	.|.|.|.	1.116|1.235|1.082|0.872	1.077	4	0.749	2.571	0.023
RAB4A	GOLGA4	0.390|0.697|0.762|0.385	1.059|2.170|1.536|1.504	1.567	4	0.735	2.948	0.025
RAB4A	RPS14	0.821|0.496|0.562|.	0.882|1.448|1.533|1.533	1.349	4	0.729	2.206	0.027
RAB4A	LDHA	2.855|1.754|2.648|3.260	5.457|5.427|6.991|7.111	6.246	4	0.653	2.436	0.034
RAB4A	RAB7A	0.897|0.412|0.922|1.148	1.614|2.010|3.140|2.724	2.372	4	0.621	2.999	0.037
RAB4A	CD44	.|.|.|.	1.893|1.567|0.987|1.241	1.422	4	0.605	3.396	0.039
RAB4A	SLC1A5	.|.|.|.	0.883|1.185|1.079|0.998	1.036	4	0.602	2.475	0.04
RAB11A	UHRF1BP1L	.|.|.|.	2.142|1.392|1.267|1.407	1.552	4	1	3.706	0
RAB11A	SNAP23	.|.|.|.	3.775|3.717|4.498|4.253	4.061	4	1	9.698	0
RAB11A	PODXL	.|.|.|.	4.019|4.639|4.589|4.073	4.33	4	1	10.342	0
RAB11A	SLC9A3R1	.|.|.|.	1.403|1.871|1.797|1.505	1.644	4	1	3.927	0
RAB11A	SCAMP1	.|.|.|.	1.656|1.664|1.679|1.783	1.695	4	1	4.049	0
RAB11A	PGRMC2	.|.|.|.	1.501|2.020|2.449|2.352	2.08	4	1	4.969	0
RAB11A	STX7	.|.|.|.	1.955|2.328|2.079|2.141	2.126	4	1	5.077	0
RAB11A	YKT6	5.163|.|0.360|.	5.791|5.979|5.120|5.087	5.494	4	1	4.031	0
RAB11A	TPD52L2	0.657|.|.|0.624	2.288|3.202|3.479|3.294	3.066	4	1	4.79	0
RAB11A	EXOC3	.|.|.|.	1.915|2.213|3.218|2.441	2.447	4	1	5.843	0
RAB11A	CTNND1	0.727|0.518|0.669|0.440	3.427|3.184|3.914|3.032	3.389	4	1	5.875	0
RAB11A	SNX2	.|0.676|0.442|0.451	1.790|1.553|1.732|1.820	1.724	4	1	3.363	0
RAB11A	PPP1R37	.|.|.|.	2.086|2.036|1.855|1.603	1.895	4	1	4.526	0
RAB11A	FMNL1	.|.|.|.	2.781|1.999|2.577|2.550	2.477	4	1	5.915	0
RAB11A	SNAP29	.|.|.|.	1.858|2.301|1.957|2.080	2.049	4	1	4.894	0
RAB11A	EGFR	2.388|2.809|2.823|2.878	18.767|16.197|15.828|14.697	16.372	4	1	6.026	0
RAB11A	TFRC	.|.|0.397|.	5.666|5.951|6.885|5.649	6.038	4	1	15.202	0
RAB11A	ITGB1	0.345|.|.|.	3.589|3.178|3.531|3.568	3.467	4	1	10.044	0
RAB11A	SLC3A2	0.556|0.292|0.466|0.604	6.474|5.795|4.961|5.509	5.685	4	1	12.295	0
RAB11A	IGF2R	0.645|0.593|0.385|0.336	6.854|5.499|10.817|7.354	7.631	4	1	16.175	0
RAB11A	CD44	.|.|.|.	5.593|4.829|3.765|4.646	4.708	4	1	11.244	0
RAB11A	PTPN1	.|.|.|.	2.173|2.224|2.149|2.140	2.172	4	1	5.187	0
RAB11A	ITGB5	.|.|.|.	3.678|3.826|5.280|4.017	4.2	4	1	10.032	0
RAB11A	CHML	.|.|.|.	3.323|3.342|2.930|2.466	3.015	4	1	7.202	0
RAB11A	EPHA2	1.986|2.454|2.563|2.761	9.440|7.003|8.674|7.628	8.186	4	1	3.378	0
RAB11A	IL6ST	.|.|.|.	1.419|1.334|1.333|1.332	1.355	4	1	3.235	0
RAB11A	MCAM	.|.|.|.	1.809|1.538|2.143|1.135	1.656	4	0.996	3.955	0
RAB11A	NUMB	.|.|.|.	1.684|1.941|2.291|1.551	1.867	4	1	4.459	0
RAB11A	ARFIP1	.|.|.|.	2.573|2.553|2.760|2.981	2.717	4	1	6.489	0
RAB11A	RAB11A;RAB11B	2.100|0.265|0.102|.	156.995|168.148|162.128|131.665	154.734	4	1	402.761	0
RAB11A	ARHGAP1	.|.|.|.	9.245|9.918|10.316|9.629	9.777	4	1	23.35	0
RAB11A	PTPRJ	.|.|.|.	3.638|1.969|2.182|2.544	2.583	4	1	6.17	0
RAB11A	SNX1	0.822|1.531|1.023|0.737	5.557|4.998|6.041|5.135	5.433	4	1	5.505	0
RAB11A	LRP8	.|.|.|.	2.754|2.785|2.743|2.035	2.579	4	1	6.16	0
RAB11A	DSG2	2.435|2.563|3.058|2.510	15.171|11.242|11.196|10.289	11.975	4	1	4.552	0
RAB11A	GPR176	.|.|.|.	1.422|1.202|1.204|1.427	1.314	4	0.999	3.138	0
RAB11A	CLINT1	1.801|2.443|2.172|1.876	8.175|8.159|8.304|6.108	7.687	4	1	3.736	0
RAB11A	RABEP1	.|.|.|.	2.932|2.640|2.964|2.190	2.682	4	1	6.404	0
RAB11A	VAMP3	.|.|.|.	3.658|2.730|3.696|3.185	3.317	4	1	7.923	0
RAB11A	ARL13B	.|.|.|.	1.723|1.904|1.932|1.572	1.783	4	1	4.258	0
RAB11A	GRIPAP1	.|.|.|.	1.093|1.204|1.157|1.179	1.158	4	0.999	2.766	0
RAB11A	WDR44	.|0.367|0.472|.	1.613|2.012|2.233|1.766	1.906	4	1	4.579	0
RAB11A	STEAP3	.|.|.|.	1.853|1.466|2.039|1.926	1.821	4	1	4.349	0
RAB11A	FAM91A1	1.055|1.262|1.154|1.353	4.611|3.589|4.983|4.214	4.349	4	1	3.623	0
RAB11A	SCYL2	.|.|.|.	1.954|2.694|2.836|2.519	2.501	4	1	5.973	0
RAB11A	AFTPH	.|.|.|.	2.204|1.943|1.801|1.841	1.947	4	1	4.651	0
RAB11A	RAB11FIP2	.|.|.|.	1.739|1.658|1.514|1.543	1.613	4	1	3.853	0
RAB11A	ZC3HAV1	0.879|0.721|1.129|1.116	3.162|2.533|3.435|2.837	2.992	4	1	3.165	0
RAB11A	MAVS	0.445|.|.|0.748	1.851|1.622|1.736|1.869	1.77	4	0.999	3.069	0
RAB11A	STX12	.|.|.|.	1.291|1.489|1.319|1.312	1.353	4	1	3.232	0
RAB11A	VPS8	.|.|.|.	2.077|1.576|2.393|2.675	2.18	4	1	5.207	0
RAB11A	GOLGA5	.|.|.|.	1.856|1.823|2.236|2.156	2.018	4	1	4.819	0
RAB11A	PLEKHO2	.|.|.|.	1.593|1.588|1.749|1.695	1.656	4	1	3.956	0
RAB11A	APBB2	.|.|.|.	3.126|2.209|2.537|2.195	2.517	4	1	6.011	0
RAB11A	KIRREL	.|.|.|.	2.487|2.406|2.327|1.587	2.202	4	1	5.259	0
RAB11A	DCBLD2	.|.|.|.	2.056|1.927|1.957|2.014	1.989	4	1	4.749	0
RAB11A	FAM129B	1.578|1.674|1.465|1.972	5.663|5.763|6.133|5.522	5.77	4	1	3.472	0
RAB11A	VAT1	0.430|.|.|.	2.253|1.672|2.128|2.173	2.056	4	1	4.783	0
RAB11A	ESYT1	0.376|0.668|0.644|0.386	1.953|1.716|1.895|1.476	1.76	4	0.998	3.521	0
RAB11A	CRACR2A	.|.|.|.	1.857|1.632|1.624|1.438	1.638	4	1	3.912	0
RAB11A	OSBPL11	.|.|0.228|.	3.084|3.099|1.532|1.419	2.283	4	1	10.027	0
RAB11A	RAB11FIP5	0.516|0.407|.|0.190	14.977|13.268|13.586|12.012	13.461	4	1	39.411	0
RAB11A	SEMA4C	.|.|.|.	2.314|1.790|2.370|2.082	2.139	4	1	5.108	0
RAB11A	GORASP2	.|0.655|0.604|.	2.318|2.673|2.506|2.100	2.399	4	1	3.815	0
RAB11A	PVRL3	.|.|.|.	1.541|1.613|1.351|1.105	1.403	4	0.991	3.35	0
RAB11A	RAI14	2.859|3.224|2.804|2.984	20.416|12.352|17.028|17.373	16.792	4	1	5.667	0
RAB11A	KIAA1468	.|.|.|.	1.775|1.178|1.376|1.284	1.403	4	0.999	3.351	0
RAB11A	PI4KB	.|.|.|.	2.583|1.691|2.232|1.943	2.112	4	1	5.045	0
RAB11A	TMEM2	.|.|.|.	1.774|1.792|2.089|1.908	1.891	4	1	4.516	0
RAB11A	HEG1	.|.|.|.	1.254|1.152|1.157|1.243	1.201	4	0.995	2.869	0
RAB11A	SNX6	.|0.378|0.376|.	1.379|1.444|1.319|1.323	1.366	4	1	3.621	0
RAB11A	TBC1D2B	.|.|.|.	3.188|2.328|2.530|3.060	2.776	4	1	6.631	0
RAB11A	RABGAP1	.|.|.|.	3.474|3.393|3.593|3.383	3.461	4	1	8.265	0
RAB11A	MME	.|.|.|.	1.207|1.062|1.233|1.410	1.228	4	0.968	2.933	0.001
RAB11A	STX5	.|.|.|.	1.082|1.212|1.281|1.141	1.179	4	0.98	2.816	0.001
RAB11A	SPRY4	.|.|.|.	1.313|1.092|1.191|1.306	1.226	4	0.986	2.927	0.001
RAB11A	TACC1	.|0.478|.|.	1.496|1.223|1.336|1.106	1.29	4	0.877	2.699	0.002
RAB11A	DLG1	0.849|0.950|1.077|1.234	2.911|2.854|3.162|2.192	2.78	4	0.896	2.732	0.002
RAB11A	ACBD3	.|.|.|.	1.071|1.058|1.191|1.124	1.111	4	0.936	2.653	0.002
RAB11A	PVRL2	.|.|.|.	0.997|1.231|1.120|1.104	1.113	4	0.943	2.658	0.005
RAB11A	SWAP70	.|.|.|.	0.967|1.233|1.347|1.316	1.216	4	0.787	2.904	0.011
RAB11A	ARFGEF1	.|.|.|.	1.392|0.842|1.294|1.544	1.268	4	0.772	3.028	0.013
RAB11A	EXOC4	.|.|.|.	1.078|0.866|1.368|1.294	1.151	4	0.753	2.749	0.016
RAB11A	SYNRG	.|.|.|.	2.120|1.103|1.385|0.723	1.333	4	0.752	3.183	0.017
RAB11A	AKAP10	.|.|.|.	2.112|2.034|2.464|0.651	1.815	4	0.752	4.336	0.018
RAB11A	SLC38A1	.|.|.|.	1.355|2.130|2.046|.	1.487	4	0.75	3.552	0.019
RAB11A	LRBA	.|.|0.248|0.477	0.740|0.449|0.707|0.824	0.68	4	0.749	1.978	0.021
RAB11A	MUC19	.|2.083|1.867|.	14.035|11.419|6.838|.	8.178	4	0.734	4.147	0.026
RAB11A	TRIP11	1.370|1.997|1.575|1.675	4.762|3.708|4.060|3.365	3.974	4	0.722	2.424	0.029
RAB11A	OSBPL9	.|.|.|.	1.057|1.076|1.055|.	0.902	4	0.657	2.154	0.033
RAB11A	LYPLA2	0.591|0.834|0.621|0.666	1.308|1.631|2.151|1.475	1.641	4	0.621	2.443	0.035
RAB11A	SH3BP5L	0.722|1.358|1.122|.	2.179|3.275|3.097|1.023	2.394	4	0.554	2.319	0.042
RAB11A	PEAR1	.|.|.|.	0.962|0.946|1.525|1.388	1.205	4	0.553	2.878	0.044
RAB25	UHRF1BP1L	.|.|.|.	1.708|1.534|1.216|1.486	1.486	4	0.999	3.549	0
RAB25	SNAP23	.|.|.|.	4.275|3.972|4.379|4.275	4.226	4	1	10.092	0
RAB25	PODXL	.|.|.|.	4.657|6.334|3.866|6.079	5.234	4	1	12.5	0
RAB25	SCAMP1	.|.|.|.	1.700|1.930|2.051|2.038	1.93	4	1	4.609	0
RAB25	PGRMC2	.|.|.|.	1.531|1.867|1.880|2.075	1.838	4	1	4.391	0
RAB25	STX7	.|.|.|.	2.231|2.606|1.938|2.278	2.263	4	1	5.405	0
RAB25	YKT6	5.163|.|0.360|.	6.002|5.959|5.670|5.377	5.752	4	1	4.22	0
RAB25	TPD52L2	0.657|.|.|0.624	2.754|2.823|2.791|3.086	2.863	4	1	4.474	0
RAB25	AKAP10	.|.|.|.	1.713|2.146|2.063|1.723	1.911	4	1	4.565	0
RAB25	EXOC3	.|.|.|.	0.996|1.038|1.107|1.447	1.147	4	0.999	2.74	0
RAB25	CTNND1	0.727|0.518|0.669|0.440	2.033|2.041|2.056|2.272	2.101	4	1	3.641	0
RAB25	SNX2	.|0.676|0.442|0.451	1.535|1.796|1.689|1.976	1.749	4	1	3.413	0
RAB25	PPP1R37	.|.|.|.	1.672|1.833|1.540|1.425	1.617	4	1	3.863	0
RAB25	FMNL1	.|.|.|.	2.604|1.815|1.807|2.445	2.168	4	1	5.177	0
RAB25	SNAP29	.|.|.|.	1.567|1.820|1.589|1.615	1.648	4	1	3.935	0
RAB25	EGFR	2.388|2.809|2.823|2.878	12.054|12.947|9.940|11.735	11.669	4	1	4.295	0
RAB25	TFRC	.|.|0.397|.	6.527|7.995|6.452|7.597	7.143	4	1	17.984	0
RAB25	ITGB1	0.345|.|.|.	3.964|4.097|2.963|3.920	3.736	4	1	10.825	0
RAB25	SLC3A2	0.556|0.292|0.466|0.604	5.744|5.334|3.558|4.400	4.759	4	1	10.292	0
RAB25	MME	.|.|.|.	1.360|1.380|1.213|1.776	1.432	4	0.999	3.421	0
RAB25	IGF2R	0.645|0.593|0.385|0.336	9.220|9.278|8.754|7.810	8.765	4	1	18.579	0
RAB25	CD44	.|.|.|.	4.890|4.809|2.970|4.240	4.227	4	1	10.097	0
RAB25	PTPN1	.|.|.|.	1.704|1.828|1.799|1.553	1.721	4	1	4.11	0
RAB25	ITGB5	.|.|.|.	3.979|3.531|3.363|4.204	3.769	4	1	9.003	0
RAB25	CHML	.|.|.|.	2.312|2.540|2.031|2.114	2.249	4	1	5.372	0
RAB25	EPHA2	1.986|2.454|2.563|2.761	9.688|8.890|7.168|8.826	8.643	4	1	3.567	0
RAB25	NUMB	.|.|.|.	1.283|1.289|1.520|2.041	1.533	4	1	3.662	0
RAB25	ARFIP1	.|.|.|.	2.139|2.708|2.456|2.669	2.493	4	1	5.954	0
RAB25	RAB25	1.653|0.720|.|.	141.561|161.087|143.459|126.296	143.101	4	1	131.169	0
RAB25	ARHGAP1	.|.|.|.	7.462|8.555|7.642|7.826	7.871	4	1	18.799	0
RAB25	PTPRJ	.|.|.|.	3.562|2.654|1.848|2.469	2.633	4	1	6.289	0
RAB25	SNX1	0.822|1.531|1.023|0.737	5.046|5.199|5.417|5.757	5.355	4	1	5.425	0
RAB25	LRP8	.|.|.|.	2.827|3.202|2.129|2.714	2.718	4	1	6.492	0
RAB25	DSG2	2.435|2.563|3.058|2.510	11.301|10.202|7.775|9.155	9.608	4	1	3.652	0
RAB25	GPR176	.|.|.|.	1.462|1.450|1.477|1.509	1.475	4	1	3.522	0
RAB25	VAMP3	.|.|.|.	4.288|2.272|3.457|2.357	3.094	4	1	7.388	0
RAB25	ARL13B	.|.|.|.	1.495|1.473|1.499|1.234	1.425	4	1	3.404	0
RAB25	GRIPAP1	.|.|.|.	1.307|1.511|1.418|1.500	1.434	4	1	3.424	0
RAB25	STEAP3	.|.|.|.	1.634|1.814|1.414|2.534	1.849	4	1	4.416	0
RAB25	RAB11FIP2	.|.|.|.	1.548|1.744|1.562|1.396	1.563	4	1	3.732	0
RAB25	SH3BP5L	0.722|1.358|1.122|.	4.526|7.335|4.867|4.889	5.404	4	1	5.235	0
RAB25	ZC3HAV1	0.879|0.721|1.129|1.116	2.670|2.724|3.604|2.810	2.952	4	1	3.123	0
RAB25	MAVS	0.445|.|.|0.748	1.666|1.796|1.716|1.765	1.736	4	0.999	3.01	0
RAB25	MUC19	.|2.083|1.867|.	11.667|8.963|13.918|9.211	10.94	4	1	5.547	0
RAB25	STX12	.|.|.|.	1.350|1.489|1.468|1.397	1.426	4	1	3.405	0
RAB25	ARHGAP12	.|.|.|.	2.357|2.938|2.693|2.753	2.685	4	1	6.413	0
RAB25	APPL2	.|.|.|.	1.890|3.040|2.035|2.458	2.356	4	1	5.627	0
RAB25	GOLGA5	.|.|.|.	1.520|1.889|1.721|2.148	1.819	4	1	4.345	0
RAB25	APBB2	.|.|.|.	1.846|1.525|1.406|1.863	1.66	4	1	3.965	0
RAB25	KIRREL	.|.|.|.	1.923|1.767|2.003|1.968	1.915	4	1	4.574	0
RAB25	DCBLD2	.|.|.|.	2.045|1.758|1.599|1.815	1.804	4	1	4.309	0
RAB25	OSBPL9	.|.|.|.	1.278|1.291|1.171|1.164	1.226	4	0.996	2.928	0
RAB25	VAT1	0.430|.|.|.	2.171|1.673|1.821|2.149	1.953	4	1	4.544	0
RAB25	CRACR2A	.|.|.|.	1.475|1.731|1.182|1.357	1.437	4	0.999	3.431	0
RAB25	OSBPL11	.|.|0.228|.	4.287|3.864|3.083|3.518	3.688	4	1	16.195	0
RAB25	RAB11FIP5	0.516|0.407|.|0.190	12.807|14.165|10.121|9.580	11.668	4	1	34.163	0
RAB25	SPRY4	.|.|.|.	1.255|1.476|1.280|1.425	1.359	4	1	3.245	0
RAB25	SEMA4C	.|.|.|.	1.966|2.332|1.761|2.041	2.025	4	1	4.836	0
RAB25	SLC38A1	.|.|.|.	1.313|2.271|1.804|1.657	1.762	4	1	4.207	0
RAB25	CACYBP	1.177|0.788|1.235|1.349	2.769|2.922|3.691|3.463	3.211	4	0.997	2.88	0
RAB25	SWAP70	.|.|.|.	1.098|1.299|1.198|1.366	1.24	4	0.988	2.962	0
RAB25	TMEM2	.|.|.|.	1.856|2.281|2.118|2.140	2.099	4	1	5.012	0
RAB25	HEG1	.|.|.|.	1.203|1.788|1.323|1.776	1.522	4	0.999	3.636	0
RAB25	SNX6	.|0.378|0.376|.	1.142|1.224|1.111|1.271	1.187	4	1	3.147	0
RAB25	TBC1D2B	.|.|.|.	4.304|3.917|3.408|4.199	3.957	4	1	9.45	0
RAB25	SUGT1	0.809|0.755|0.774|0.723	3.037|2.999|2.282|3.090	2.852	4	1	3.73	0
RAB25	RABGAP1	.|.|.|.	3.004|3.776|2.993|3.400	3.293	4	1	7.865	0
RAB25	IL6ST	.|.|.|.	1.334|1.222|1.057|1.250	1.216	4	0.964	2.904	0.001
RAB25	MCAM	.|.|.|.	1.209|1.077|1.084|1.271	1.16	4	0.964	2.771	0.001
RAB25	ESYT1	0.376|0.668|0.644|0.386	1.316|1.572|1.558|1.434	1.47	4	0.981	2.941	0.001
RAB25	GORASP2	.|0.655|0.604|.	1.717|2.111|1.551|1.698	1.769	4	0.969	2.813	0.001
RAB25	FAM91A1	1.055|1.262|1.154|1.353	3.304|2.818|3.952|3.608	3.42	4	0.812	2.849	0.006
RAB25	LNPEP	.|.|.|.	1.030|1.115|0.648|0.836	0.907	4	0.814	2.166	0.006
RAB25	SLC9A3R1	.|.|.|.	0.972|1.574|1.335|1.356	1.309	4	0.795	3.127	0.008
RAB25	TBC1D15	.|0.427|0.453|0.471	1.207|1.591|0.798|1.559	1.289	4	0.767	2.864	0.014
RAB25	STX5	.|.|.|.	0.970|1.114|1.072|1.180	1.084	4	0.762	2.589	0.015
RAB25	LRBA	.|.|0.248|0.477	0.770|0.313|0.613|0.888	0.646	4	0.744	1.879	0.024
RAB25	CLINT1	1.801|2.443|2.172|1.876	5.024|7.128|4.764|6.353	5.817	4	0.706	2.827	0.03
RAB25	PVRL3	.|.|.|.	1.016|1.328|0.736|1.229	1.077	4	0.666	2.573	0.031
RAB25	PLEKHO2	.|.|.|.	0.858|1.605|0.950|1.167	1.145	4	0.542	2.735	0.046
RAB25	WDR44	.|0.367|0.472|.	0.770|1.221|0.872|1.164	1.007	4	0.54	2.418	0.048
RAB25	PEAR1	.|.|.|.	0.819|0.956|1.102|1.285	1.041	4	0.537	2.485	0.049
